# Bacterial genome engineering using CRISPR RNA-guided transposases

**DOI:** 10.1101/2023.03.18.533263

**Authors:** Diego R. Gelsinger, Phuc Leo H. Vo, Sanne E. Klompe, Carlotta Ronda, Harris Wang, Samuel H. Sternberg

## Abstract

CRISPR-associated transposons (CASTs) have the potential to transform the technology landscape for kilobase-scale genome engineering, by virtue of their ability to integrate large genetic payloads with high accuracy, easy programmability, and no requirement for homologous recombination machinery. These transposons encode efficient, CRISPR RNA-guided transposases that execute genomic insertions in *E. coli* at efficiencies approaching ∼100%, generate multiplexed edits when programmed with multiple guides, and function robustly in diverse Gram-negative bacterial species. Here we present a detailed protocol for engineering bacterial genomes using CAST systems, including guidelines on the available homologs and vectors, customization of guide RNAs and DNA payloads, selection of common delivery methods, and genotypic analysis of integration events. We further describe a computational crRNA design algorithm to avoid potential off-targets and CRISPR array cloning pipeline for DNA insertion multiplexing. Starting from available plasmid constructs, the isolation of clonal strains containing a novel genomic integration event-of-interest can be achieved in 1 week using standard molecular biology techniques.
