## Supplemental tables 1-4 for "Bacterial genome engineering using CRISPR RNA-guided transposases"

### Sheet: Supplementary Table 1 
	Gelsinger et al.
	Supplementary Table 1 | Description and sequence of plasmids available.
	Plasmids Available on Addgene
	Plasmid ID	Addgene ID	System	Description	Notes	Antibiotic Selection	Plasmid Sequence
	pSL1142	160730	I-E	pBBR1-pSPIN VchCAST	Single-plasmid, broad-host, conjugation	Kanamycin	CATTTATATTCCCCAGAACATCAGGTTAATGGCGTTTTTGATGTCATTTTCGCGGTGGCTGAGATCAGCCACTTCTTCCCCGATAACGGAGACCGGCACACTGGCCATATCGGTGGTCATCATGCGCCAGCTTTCATCCCCGATATGCACCACCGGGTAAAGTTCACGGGAGACTTTATCTGACAGCAGACGTGCACTGGCCAGGGGGATCACCATCCGTCGCCCCGGCGTGTCAATAATATCACTCTGTACATCCACAAACAGACGATAACGGCTCTCTCTTTTATAGGTGTAAACCTTAAACTGCCGTACGTATAGGCTGCGCAACTGTTGGGAAGGGCGATCGGTGCGGGCCTCTTCGCTATTACGCCAGCTGGCGAAAGGGGGATGTGCTGCAAG…
	pSL1425	160735	I-E	pCDF-pSPIN VchCAST	Single-plasmid, E. coli hosts	Spectinomycin	GACGGATCGGGAGATCTCCCGATCCCCTATGGTGCACTCTCAGTACAATCTGCTCTGATGCCGCATAGTTAAGCCAGTATCTGCTCCCTGCTTGTGTGTTGGAGGTCGCTGAGTAGTGCGCGAGCAAAATTTAAGCTACAACAAGGCAAGGCTTGACCGACAATTGCATGAAGAATCTGCTTAGGGTTAGGCGTTTTGCGCTGCTTCGCGATGTACGGGCCAGATATACGCGTTGACATTGATTATTGACTAGTTATTAATAGTAATCAATTACGGGGTCATTAGTTCATAGCCCATATATGGAGTTCCGCGTTACATAACTTACGGTAAATGGCCCGCCTGGCTGACCGCCCAACGACCCCCGCCCATTGACGTCAATAATGACGTATGTTCCCATAG…
	pSL1521	160729	I-E	pSC101*-pSPIN VchCAST	Single-plasmid, temperature-sensitive, E. coli hosts	Spectinomycin	GACGGATCGGGAGATCTCCCGATCCCCTATGGTCGACTCTCAGTACAATCTGCTCTGATGCCGCATAGTTAAGCCAGTATCTGCTCCCTGCTTGTGTGTTGGAGGTCGCTGAGTAGTGCGCGAGCAAAATTTAAGCTACAACAAGGCAAGGCTTGACCGACAATTGCATGAAGAATCTGCTTAGGGTTAGGCGTTTTGCGCTGCTTCGCGATGTACGGGCCAGATATACGCGAGGGCCTATTTCCCATGATTCCTTCATATTTGCATATACGATACAAGGCTGTTAGAGAGATAATTAGAATTAATTTGACTGTAAACACAAAGATATTAGTACAAAATACGTGACGTAGAAAGTAATAATTTCTTGGGTAGTTTGCAGTTTTAAAATTATGTTTTAAA…
	pSL1765	160734	I-E	pBBBR1-pSPIN-R VchCAST	Single-plasmid, broad-host, conjugation, low self-targeting	Kanamycin	GACGGATCGGGAGATCTCCCGATCCCCTATGGTCGACTCTCAGTACAATCTGCTCTGATGCCGCATAGTTAAGCCAGTATCTGCTCCCTGCTTGTGTGTTGGAGGTCGCTGAGTAGTGCGCGAGCAAAATTTAAGCTACAACAAGGCAAGGCTTGACCGACAATTGCATGAAGAATCTGCTTAGGGTTAGGCGTTTTGCGCTGCTTCGCGATGTACGGGCCAGATATACGCGAGGGCCTATTTCCCATGATTCCTTCATATTTGCATATACGATACAAGGCTGTTAGAGAGATAATTAGAATTAATTTGACTGTAAACACAAAGATATTAGTACAAAATACGTGACGTAGAAAGTAATAATTTCTTGGGTAGTTTGCAGTTTTAAAATTATGTTTTAAA…
	pSL1777	160731	I-E	pCDF-pEffector VchCAST	pEffector plasmid, E. coli hosts, use with pDonor	Spectinomycin	CTTCGGAAAAAGAGTTGGTAGCTCTTGATCCGGCAAACAAACCACCGCTGGTAGCGGTGGTTTTTTTGTTTGCAAGCAGCAGATTACGCGCAGAAAAAAAGGATCTCAAGAAGATCCTTTGATCTTTTCTACGGGGTCTGACGCTCAGTGGAACGAAAACTCACGTTAAGGGATTTTGGTCATGAGATTATCAAAAAGGATCTTCACCTAGATCCTTTTAAATTAAAAATGAAGTTTTAAATCAATCTAAAGTATATATGAGTAAACTTGGTCTGACAGTTACCAATGCTTAATCAGTGAGGCACCTATCTCAGCGATCTGTCTATTTCGTTCATCCATAGTTGCCTGACTCCCCGTCGTGTAGATAACTACGATACGGGAGGGCTTACCATCTGGCCC…
	pSL1119	160732	I-E	pUC19-pDonor VchCAST	pDonor plasmid, E. coli hosts, use with pEffector	Ampicillin	CTTCGGAAAAAGAGTTGGTAGCTCTTGATCCGGCAAACAAACCACCGCTGGTAGCGGTGGTTTTTTTGTTTGCAAGCAGCAGATTACGCGCAGAAAAAAAGGATCTCAAGAAGATCCTTTGATCTTTTCTACGGGGTCTGACGCTCAGTGGAACGAAAACTCACGTTAAGGGATTTTGGTCATGAGATTATCAAAAAGGATCTTCACCTAGATCCTTTTAAATTAAAAATGAAGTTTTAAATCAATCTAAAGTATATATGAGTAAACTTGGTCTGACAGTTACCAATGCTTAATCAGTGAGGCACCTATCTCAGCGATCTGTCTATTTCGTTCATCCATAGTTGCCTGACTCCCCGTCGTGTAGATAACTACGATACGGGAGGGCTTACCATCTGGCCC…

### Sheet: Supplementary Table 2
	Gelsinger et al.
	Supplementary Table 2 | Restriction digest sites on plasmids for cloning.
	Restriction Sites on Plasmids
	Plasmid ID	Spacer	Transposon Right End	Transposon Payload	Promoter	Vector Backbone	Plasmid Sequence
	pSL1142	BsaI	Bsu36I/XhoI	XhoI/PstI	HindIII/SalI	SalI/KpnI	CATTTATATTCCCCAGAACATCAGGTTAATGGCGTTTTTGATGTCATTTTCGCGGTGGCTGAGATCAGCCACTTCTTCCCCGATAACGGAGACCGGCACACTGGCCATATCGGTGGTCATCATGCGCCAGCTTTCATCCCCGATATGCACCACCGGGTAAAGTTCACGGGAGACTTTATCTGACAGCAGACGTGCACTGGCCAGGGGGATCACCATCCGTCGCCCCGGCGTGTCAATAATATCACTCTGTACATCCACAAACAGACGATAACGGCTCTCTCTTTTATAGGTGTAAACCTTAAACTGCCGTACGTATAGGCTGCGCAACTGTTGGGAAGGGCGATCGGTGCGGGCCTCTTCGCTATTACGCCAGCTGGCGAAAGGGGGATGTGCTGCAAG…
	pSL1425	BsaI	Bsu36I/XhoI	XhoI/PstI	HindIII/SalI	SalI/KpnI	GACGGATCGGGAGATCTCCCGATCCCCTATGGTGCACTCTCAGTACAATCTGCTCTGATGCCGCATAGTTAAGCCAGTATCTGCTCCCTGCTTGTGTGTTGGAGGTCGCTGAGTAGTGCGCGAGCAAAATTTAAGCTACAACAAGGCAAGGCTTGACCGACAATTGCATGAAGAATCTGCTTAGGGTTAGGCGTTTTGCGCTGCTTCGCGATGTACGGGCCAGATATACGCGTTGACATTGATTATTGACTAGTTATTAATAGTAATCAATTACGGGGTCATTAGTTCATAGCCCATATATGGAGTTCCGCGTTACATAACTTACGGTAAATGGCCCGCCTGGCTGACCGCCCAACGACCCCCGCCCATTGACGTCAATAATGACGTATGTTCCCATAG…
	pSL1521	BsaI	Bsu36I/XhoI	XhoI/PstI	HindIII/SalI	SalI/KpnI	GACGGATCGGGAGATCTCCCGATCCCCTATGGTCGACTCTCAGTACAATCTGCTCTGATGCCGCATAGTTAAGCCAGTATCTGCTCCCTGCTTGTGTGTTGGAGGTCGCTGAGTAGTGCGCGAGCAAAATTTAAGCTACAACAAGGCAAGGCTTGACCGACAATTGCATGAAGAATCTGCTTAGGGTTAGGCGTTTTGCGCTGCTTCGCGATGTACGGGCCAGATATACGCGAGGGCCTATTTCCCATGATTCCTTCATATTTGCATATACGATACAAGGCTGTTAGAGAGATAATTAGAATTAATTTGACTGTAAACACAAAGATATTAGTACAAAATACGTGACGTAGAAAGTAATAATTTCTTGGGTAGTTTGCAGTTTTAAAATTATGTTTTAAA…
	pSL1765	BsaI	Bsu36I/XhoI	XhoI/PstI	HindIII/SalI	SalI/KpnI	GACGGATCGGGAGATCTCCCGATCCCCTATGGTCGACTCTCAGTACAATCTGCTCTGATGCCGCATAGTTAAGCCAGTATCTGCTCCCTGCTTGTGTGTTGGAGGTCGCTGAGTAGTGCGCGAGCAAAATTTAAGCTACAACAAGGCAAGGCTTGACCGACAATTGCATGAAGAATCTGCTTAGGGTTAGGCGTTTTGCGCTGCTTCGCGATGTACGGGCCAGATATACGCGAGGGCCTATTTCCCATGATTCCTTCATATTTGCATATACGATACAAGGCTGTTAGAGAGATAATTAGAATTAATTTGACTGTAAACACAAAGATATTAGTACAAAATACGTGACGTAGAAAGTAATAATTTCTTGGGTAGTTTGCAGTTTTAAAATTATGTTTTAAA…
	pSL1777	BsaI	NA	NA	HindIII/SalI	SalI/KpnI	CTTCGGAAAAAGAGTTGGTAGCTCTTGATCCGGCAAACAAACCACCGCTGGTAGCGGTGGTTTTTTTGTTTGCAAGCAGCAGATTACGCGCAGAAAAAAAGGATCTCAAGAAGATCCTTTGATCTTTTCTACGGGGTCTGACGCTCAGTGGAACGAAAACTCACGTTAAGGGATTTTGGTCATGAGATTATCAAAAAGGATCTTCACCTAGATCCTTTTAAATTAAAAATGAAGTTTTAAATCAATCTAAAGTATATATGAGTAAACTTGGTCTGACAGTTACCAATGCTTAATCAGTGAGGCACCTATCTCAGCGATCTGTCTATTTCGTTCATCCATAGTTGCCTGACTCCCCGTCGTGTAGATAACTACGATACGGGAGGGCTTACCATCTGGCCC…
	pSL1119	NA	HindIII/XhoI	XhoI/PstI	NA	HindIII/KpnI	CTTCGGAAAAAGAGTTGGTAGCTCTTGATCCGGCAAACAAACCACCGCTGGTAGCGGTGGTTTTTTTGTTTGCAAGCAGCAGATTACGCGCAGAAAAAAAGGATCTCAAGAAGATCCTTTGATCTTTTCTACGGGGTCTGACGCTCAGTGGAACGAAAACTCACGTTAAGGGATTTTGGTCATGAGATTATCAAAAAGGATCTTCACCTAGATCCTTTTAAATTAAAAATGAAGTTTTAAATCAATCTAAAGTATATATGAGTAAACTTGGTCTGACAGTTACCAATGCTTAATCAGTGAGGCACCTATCTCAGCGATCTGTCTATTTCGTTCATCCATAGTTGCCTGACTCCCCGTCGTGTAGATAACTACGATACGGGAGGGCTTACCATCTGGCCC…

### Sheet: Supplementary Table 3
	Lampe*, King* et al.			Gelsinger et al.
	Supplementary Table 2 | Guide RNA sequences used in this study.			Supplementary Table 3 | Primers for PCR, cloning, and qPCR.
	Primers Used in Protocol
				Primer Name	Sequence	Description	Step	Notes
				VchCAST_spacer_fw, Oligo-1	ATAAC(N-32)G	For ligating an oligoduplex spacer sequence into BsaI-digested entry vector to generate a new VchCAST CRISPR array. [N32] denotes the desired 32-nt target sequence downstream of a 5’-CN-3’ PAM, and [N'32] denotes the reverse complement. Sequences in italics correspond to overhangs with the flanking CRISPR repeats.	5	See Box 1.
				VchCAST_spacer_fw, Oligo-2	TTCAC(N'-32)G
				VchCAST_spacer1/2_fw	ATAAC(N1-32)GTGAACTGCCGAGTAGG	For ligating oligoduplexes encoding two spacer sequences, N1 and N2, into BsaI-digested entry vector to generate a new VchCAST CRISPR array. [N32-1] denotes the first desired 32-nt target sequence, and [N32-2] denotes the second 32-nt target sequence; [N’32-1] and [N’32-2] represent the reverse complements. Sequences in italics correspond to overhangs with the flanking CRISPR repeats, and the und…	6	See Box 1.
				VchCAST_spacer1/2_rv	CGGCAGTTCAC(N1'-32)G
				VchCAST_spacer2/2_fw	TAGCTGATAAC(N2-32)G
				VchCAST_spacer2/2_rv	TTCAC(N2'-32)GTTATCAGCTACCTACT
				oSL1315	GTCAATTGTGCAAGTTTCAGG	For confirming crRNAs via Sanger sequencing	12
				VchCAST_RE_fw1	TCAGGCATTTGTTGTTGATACAACCATAAAATGATAATTACAC	For modifying and truncating the VchCAST transposon right end sequence in pSL1142 using double restriction digestion and ligation of two oligoduplex pairs.	13A
				VchCAST_RE_rv1	CCATAAATTGATAATTATCACACCCATC
				VchCAST_RE_fw2	TCGAGATGGGTGTGATAATTATCAATTTATGGGTGTAATT
				VchCAST_RE_rv2	ATCATTTTATGGTTGTATCAACAACAAATGCC
				oSL1659	TATCAACGGTGGTATATCCAGTGA	For confirming right end truncations via Sanger sequencing	13A
				VchCAST_cargo_fw	CTAAACTTCAGTAAGTTTACGACATTTTCCTCGAG(N-Anneal)	To amplify custom transposon payloads via PCR for cloning into digested pSL1142 using Gibson assembly. [N-anneal] refer to primer binding sites specific to the desired payload sequence, whereas sequences in italics represent homology arms for Gibson assembly.	13B	These primers are designed for pSL1142 with full length transposon ends and digestion with ShoI / PstI. The Gibson overlap sequences (italics) should be modified, as needed, for use with other vector constructs and digestion sites.
				VchCAST_cargo_rv	TTTGTGAATCGAGTATTTCAGCAAAACTACTGCAG(N-Anneal)
				PRL	GAAGTTTAGACCATGAAGAGGCA	Exemplary primer pair to amplify T-RL integration products for E. coli target-13 (tktB-ypfG locus) by PCR/qPCR.	20A-B	See Fig. 5 for schematic of primer pair choices.
				PG3	CTTTGGCTTTACCGCCGAG
				PLR	GGTTGTTTTGTGGTTAAGTTGCT	Exemplary primer pair to amplify T-LR integration products for E. coli target-13 (tktB-ypfG locus) by PCR/qPCR.	20A-B	See Fig. 5 for schematic of primer pair choices.
				PG4	GTGCTGGGAGTGAAAGGTG
				PG1	CATGCAGTATTCCAGGACTC	Exemplary primer pair to amplify a genomic reference locus by PCR/qPCR.	20A-B	Amplifies the E. coli rssA locus. This is used as a benchmark for PCR or for normalization purposes to calculate integration efficiency with qPCR. This reference primer pair should be redesign for non-E. coli hosts.
				PG2	GGAGAGCAAATCTTGTTGC
						Non-targeting (NT) crRNA
				PG5	CAATTGTCGGGATGACGGG	Examplary external-external primer pair to probe for clonal transposon insertions at E. coli target-13 (tktB-ypfG locus) by PCR.	26-27
				PG6	TGATGAGAAATCGCGTGAACT
				oSL2744	GAGAGCGAGATTCTCCGC	PCR primer pair to probe for successful curing of pSC101* and pCDF vector backbones.	32A
				oSL2745	CCGGATCAAAGAGTTCCTCC
				oSL3365	AAGCCCTGCAAAGTAAACTGG	PCR primer pair to probe for successful curing of pBBR1 vector backbones.	32B
				oSL3367	GTTGTGCCCAGTCATAGCC

### Sheet: Supplementary Table 4
Gelsinger et al.
Supplementary Table 4 | Troubleshooting in the protocol.
Troubleshooting Guidelines
Step	Problem	Possible Reason	Solution
9, 13A-v	No colonies on ligation cloning plates	Insufficient amounts of digested vector	Repeat ligation using increasing amounts of digested vector
		Inefficient ligation or transformation	Ensure phosphorylation and annealing of primers were done properly. Repeat ligation at room temp for 2 h to overnight. Use commercial chemically competent cells or electrocompetent cells to increase transformation efficiency.
13-B-vii	No colonies on Gibson cloning plates	Insufficient amounts of digested vector or PCR insert	Repeat ligation using increased amounts of digested vector and PCR insert, and systematically optimize the relative ratio.
		Inefficient assembly or transformation	Incubate Gibson assembly reaction for longer (4 h to overnight). Use commercial chemically competent cells or electrocompetent cells to increase transformation efficiency.
12, 13A-vi, 13B-vii	High rates of background (i.e. circularized parental vector)	Too much digested vector plasmid	Repeat ligation or Gibson assembly using decreased amounts of digested vector. Increase digestion time or perform overnight digestion. Screen more colonies by colony PCR.
12, 13-Avi	Recombination between CRISPR repeats	Nuclease degradation of digested plasmid	Avoid using excessive amounts of restriction enzyme in each reaction. Replace water, buffer, and enzyme stocks to mitigate risk of DNase contamination.
			Repeat the preparation of 5'-phosphorylated oligoduplex substrates
		Suboptimal conditions for ligation	Systematically test and optimize the relative amounts of digested vector and oligoduplex insert.
		Erroneous ligation	Prepare ligation mixture on ice and add ligase to the reaction mixture last
16	Few or no colonies on transposition plates	Inefficient transformation	If initial experiments involved a co-transformation with both pEffector and pDonor, we suggest instead transforming cells with pDonor only, preparing competent cells with the resulting transformant, and then delivering pEffector in a subsequent transformation step. Repeat competent cell preparation carefully. Increase plasmid amount and competent cell volume during transformation. Perform electro…
		Cellular toxicity from the vector construct	Replace the strong constitutive vector driving expression of constructs with weaker or inducible promoters
		Plasmid backbone unsuitable for target cells	Replace the vector backbone with a vector or shuttle vector that has been validated for the target species and/or target strains
20A-iv, 20B-vii	No PCR/qPCR bands detected	Suboptimal conditions for transposition	Optimize incubation temperature during overnight incubation in Step 15. Avoid plating cells at a high density. Repeat steps 16 and 17 for one or several additional nights of growth.
		Recombination or degradation of vector constructs	Extract plasmid DNA from cells and sequence by Sanger or NGS. If recombination occurred within repetitive regions, resulting in deletion of machinery genes, modify the vector to eliminate these repeated regions.
		Successful transposition is toxic to cells	Redesign CRISPR target and spacer sequences
		Unsuitable primers	Redesign primers and optimize annealing temperature by running a gradient of annealing temperatures in parallel
		Plasmid backbone unsuitable for target cells	Replace the vector backbone with a vector or shuttle vector that has been validated for target species or strains of choice
20B-vi	Low transposition efficiencies	See troubleshooting for step 20A-iv above	See troubleshooting for step 20A-iv above
30	Noisy Sanger sequencing chromatograms	Isolated clone may be polyclonal and contain multiple insertion orientations and/or integration distances	If the chromatogram is not improved by improving quality of Sanger sequencing sample, streak the clone onto solid media to obtain new colonies, then repeat PCR analysis and Sanger sequencing on these new clones.
